# The origin and underlying driving forces of the SARS-CoV-2 outbreak

**DOI:** 10.1101/2020.04.12.038554

**Authors:** Shu-Miaw Chaw, Jui-Hung Tai, Shi-Lun Chen, Chia-Hung Hsieh, Sui-Yuan Chang, Shiou-Hwei Yeh, Wei-Shiung Yang, Pei-Jer Chen, Hurng-Yi Wang

**Author notes:** Corresponding Author: (HYW). These authors contributed equally to this work (Shu-Miaw Chaw, Hurng-Yi Wang).

## Abstract

The spread of SARS-CoV-2 since December 2019 has become a pandemic and impacted many aspects of human society. Here, we analyzed genetic variation of SARS-CoV-2 and its related coronavirus and found the evidence of intergenomic recombination. After correction for mutational bias, analysis of 137 SARS-CoV-2 genomes as of 2/23/2020 revealed the excess of low frequency mutations on both synonymous and nonsynonymous sites which is consistent with recent origin of the virus. In contrast to adaptive evolution previously reported for SARS-CoV in its brief epidemic in 2003, our analysis of SARS-CoV-2 genomes shows signs of relaxation of selection. The sequence similarity of the spike receptor binding domain between SARS-CoV-2 and a sequence from pangolin is probably due to an ancient intergenomic introgression. Therefore, SARS-CoV-2 might have cryptically circulated within humans for years before being recently noticed. Data from the early outbreak and hospital archives are needed to trace its evolutionary path and reveal critical steps required for effective spreading. Two mutations, 84S in orf8 protein and 251V in orf3 protein, occurred coincidentally with human intervention. The 84S first appeared on 1/5/2020 and reached a plateau around 1/23/2020, the lockdown of Wuhan. 251V emerged on 1/21/2020 and rapidly increased its frequency. Thus, the roles of these mutations on infectivity need to be elucidated. Genetic diversity of SARS-CoV-2 collected from China was two time higher than those derived from the rest of the world. In addition, in network analysis, haplotypes collected from Wuhan city were at interior and have more mutational connections, both of which are consistent with the observation that the outbreak of cov-19 was originated from China.

**SUMMARY:** In contrast to adaptive evolution previously reported for SARS-CoV in its brief epidemic, our analysis of SARS-CoV-2 genomes shows signs of relaxation of selection. The sequence similarity of the spike receptor binding domain between SARS-CoV-2 and a sequence from pangolin is probably due to an ancient intergenomic introgression. Therefore, SARS-CoV-2 might have cryptically circulated within humans for years before being recently noticed. Data from the early outbreak and hospital archives are needed to trace its evolutionary path and reveal critical steps required for effective spreading. Two mutations, 84S in orf8 protein and 251V in orf3 protein, occurred coincidentally with human intervention. The 84S first appeared on 1/5/2020 and reached a plateau around 1/23/2020, the lockdown of Wuhan. 251V emerged on 1/21/2020 and rapidly increased its frequency. Thus, the roles of these mutations on infectivity need to be elucidated.
