## Appendix Table 3 for "The origin and underlying driving forces of the SARS-CoV-2 outbreak"

### Sheet: Sequences in Appendix Fig. 2
Sequence names in this study	GISAID accession number	Sequence names in this study	GISAID accession number	Sequence names in this study	GISAID	Sequence names in this study	GISAID
pangolin/2019	EPI_ISL_410544	Italy/0129	EPI_ISL_410545	Wuhan/0101.e	EPI_ISL_408514	Sichuan/0115	EPI_ISL_408484
pangolin/2017	EPI_ISL_410543	Australia/0125	EPI_ISL_406844	Jiangxi/0111	EPI_ISL_408486	USA/0211	EPI_ISL_411956
pangolin/2017.a	EPI_ISL_410542	Foshan/0122.a	EPI_ISL_406534	China/0108	EPI_ISL_411957	Australia/0130	EPI_ISL_407896
pangolin/2017.b	EPI_ISL_410541	Zhejiang/0116	EPI_ISL_404227	France/0129.c	EPI_ISL_408431	Korea/0125	EPI_ISL_407193
pangolin/2017.c	EPI_ISL_410538	Wuhan/1230.a	EPI_ISL_402130	Wuhan/1230.e	EPI_ISL_402132	Shenzhen/0111	EPI_ISL_405839
pangolin/2017.d	EPI_ISL_410540	Wuhan/1230.b	EPI_ISL_402128	Singapore/0123	EPI_ISL_406973	Chongqing/0121	EPI_ISL_408478
pangolin/2017.e	EPI_ISL_410539	France/0202	EPI_ISL_411218	Guangdong/0115.a	EPI_ISL_403934	Australia/0205.a	EPI_ISL_410717
pangolin/2019.b	EPI_ISL_410721	France/0129	EPI_ISL_410984	Singapore/0209	EPI_ISL_410537	USA/0206	EPI_ISL_411954
bat/20130724	EPI_ISL_402131	France/0129.b	EPI_ISL_408430	Singapore/0125	EPI_ISL_407987	Australia/0205.b	EPI_ISL_410718
Henan/0120	EPI_ISL_408487	Japan/0125.a	EPI_ISL_407084	Singapore/0201	EPI_ISL_407988	Singapore/0203.b	EPI_ISL_410535
USA/0121	EPI_ISL_404253	Taiwan/0205	EPI_ISL_410218	Chongqing/0118	EPI_ISL_408481	Taiwan/0131	EPI_ISL_408489
Beijing/0118	EPI_ISL_408485	Shenzhen/0116.b	EPI_ISL_406594	Wuhan/0101.f	EPI_ISL_403928	Yunnan/0117	EPI_ISL_408480
Shenzhen/0113.a	EPI_ISL_406592	Wuhan/1230.c	EPI_ISL_402121	USA/0210	EPI_ISL_411955	Fujian/0121	EPI_ISL_411060
USA/0128	EPI_ISL_410045	Wuhan/1226	EPI_ISL_406798	USA/0127	EPI_ISL_410044	USA/0125.a	EPI_ISL_407215
USA/0123	EPI_ISL_406034	Wuhan/0101.d	EPI_ISL_402120	Nonthaburi/0108	EPI_ISL_403962	USA/0125.b	EPI_ISL_407214
Australia/0124.a	EPI_ISL_407894	USA.0129	EPI_ISL_408010	Zhejiang/0117	EPI_ISL_404228	USA/0119	EPI_ISL_404895
Shanghai/0120	EPI_ISL_408483	Guangdong/0122	EPI_ISL_406531	Guangdong/0123	EPI_ISL_406538	Taiwan/0124	EPI_ISL_411926
France/0208	EPI_ISL_410486	Guangdong/0118	EPI_ISL_403937	China/0102.b	EPI_ISL_406716	Belgium/0203	EPI_ISL_407976
Finland/0129	EPI_ISL_407079	Guangdong/0117	EPI_ISL_403936	China/0102.a	EPI_ISL_406717	Wuhan/0105	EPI_ISL_406801
Wuhan/0101.a	EPI_ISL_408512	Singapore/0203.a	EPI_ISL_410714	Wuhan/0101.g	EPI_ISL_406800	Australia/0124.b	EPI_ISL_407893
Wuhan/0101.b	EPI_ISL_408511	Singapore/0204.b	EPI_ISL_410715	Hangzhou/0120	EPI_ISL_406970	USA/0122.b	EPI_ISL_406223
Sweden/0207	EPI_ISL_411951	Singapore/0206	EPI_ISL_410536	Japan/0125.b	EPI_ISL_410531	Guangdong/0114	EPI_ISL_403932
SouthKorea/2020	EPI_ISL_411929	Singapore/0127	EPI_ISL_410713	Japan/0123	EPI_ISL_410532	Guangdong/0115.b	EPI_ISL_403933
Shenzhen/0116.a	EPI_ISL_406595	USA/0122.a	EPI_ISL_406036	Taiwan/0125	EPI_ISL_411915	Guangdong/0115.c	EPI_ISL_403935
Shandong/0119	EPI_ISL_408482	France/0128.a	EPI_ISL_411220	Taiwan/0128	EPI_ISL_411927	Shenzhen/0113.b	EPI_ISL_406593
USA/0129.a	EPI_ISL_409067	France/0128.b	EPI_ISL_411219	Hefei/0223	EPI_ISL_412026	Shenzhen/0110	EPI_ISL_406030
Jiangsu/0124.a	EPI_ISL_411952	France/0123.a	EPI_ISL_410720	Jiangsu/0124.b	EPI_ISL_411953	Japan/0131.a	EPI_ISL_408667
Japan/0129.a	EPI_ISL_408669	France/0123.b	EPI_ISL_406597	Chongqing/0123	EPI_ISL_408479	Japan/0129.b	EPI_ISL_408665
Guangzhou/0122	EPI_ISL_406533	France/0123.c	EPI_ISL_406596	Hangzhou/0119	EPI_ISL_407313	Japan/0131.b	EPI_ISL_408666
Jiangsu/0119	EPI_ISL_408488	Sydney/0125	EPI_ISL_408977	Nonthaburi/0113	EPI_ISL_403963
Germany/0128	EPI_ISL_406862	Fujian/0122	EPI_ISL_411066	Wuhan/1230.f	EPI_ISL_403929
Wuhan/0101.c	EPI_ISL_408515	Singapore/0202	EPI_ISL_410719	Wuhan/1230.g	EPI_ISL_402129
Jiangsu/0123	EPI_ISL_411950	USA/0131	EPI_ISL_408670	Wuhan/1231	EPI_ISL_402125
USA/0129.b	EPI_ISL_408009	Foshan/0122.b	EPI_ISL_406536	Wuhan/1230.h	EPI_ISL_402124
USA/0129.c	EPI_ISL_408008	Foshan/0122.c	EPI_ISL_406535	Wuhan/1230.i	EPI_ISL_403931
Wuhan/1224	EPI_ISL_402123	Wuhan/1230.d	EPI_ISL_402127	Wuhan/1230.j	EPI_ISL_402119
Sydney/0122	EPI_ISL_408976	Nepal/0113	EPI_ISL_410301	Wuhan/1230.k	EPI_ISL_403930
Singapore/0204.a	EPI_ISL_410716	Italy/0131	EPI_ISL_410546	England/0129.a	EPI_ISL_407073
Taiwan/0123	EPI_ISL_406031	Cambodia/0127	EPI_ISL_411902	England/0129.b	EPI_ISL_407071
